# RNA genome expansion up to 64 kb in nidoviruses is host constrained and associated with new modes of replicase expression

**DOI:** 10.1101/2024.07.07.602380

**Authors:** Benjamin W. Neuman, Alexandria Smart, Josef Vaas, Ralf Bartenschlager, Stefan Seitz, Alexander E. Gorbalenya, Neva Caliskan, Chris Lauber

## Abstract

Positive-strand RNA viruses of the order *Nidovirales* with genomes larger than ∼20 kb, including the largest known 36.7 kb RNA genome in vertebrate viruses, encode a proofreading exoribonuclease (ExoN). Here, we assemble 76 genome sequences of invertebrate nidoviruses from >500.000 published transcriptome experiments and triple the number of known nidoviruses with >36 kb genomes, including the largest known 64 kb RNA genome. We classify multi-cistronic ExoN-encoding nidoviruses into five groups, according to canonical and non-canonical modes of viral polymerase expression by ribosomes and genome segmentation. The largest group employing the canonical mode comprises invertebrate and vertebrate nidoviruses, including coronaviruses, with genomes ranging from 20-to-36 kb. Four groups with non-canonical expression modes include giant invertebrate nidoviruses with 31-to-64 kb genomes, some of which utilize dual ribosomal frameshifting that we validate experimentally. Thus, expansion of giant RNA virus genomes, the vertebrate/invertebrate host division, and the control of viral replicase expression are interconnected.
