## Supplementary material for "RNA genome expansion up to 64 kb in nidoviruses is host constrained and associated with new modes of replicase expression": Table S1

### Sheet: viral_genomes
virus	Abbreviation	host taxon	size_genome_nt	size_largest_segment_nt	coding_complete	segments	expression_mode	SRA_run	TSA_identifier
Dugesia_etrusca_nidovirus		Platyhelminthes	1737	1737	no	undetermined	undetermined (II a?)	SRR17642745
Panicum_virgatum-associated_nidovirus		Streptophyta	2302	2302	no	undetermined	undetermined
Dugesia_gonocephala_nidovirus		Platyhelminthes	3408	3408	no	undetermined	undetermined (II a?)	SRR17642738
Parasteatoda_tepidariorum_nidovirus		Arachnida	3901	3901	no	undetermined	undetermined	DRR047013
Neriene_variabilis_nidovirus		Arachnida	5994	5994	no	undetermined	undetermined	DRR296567
Parachilota_sp_nidovirus		Annelida	6212	6212	no	undetermined	undetermined	SRR5353283
Proasellus_cavaticus_nidovirus		Crustacea	6482	6482	no	undetermined	undetermined		HAES01013251
Hickmania_troglodytes_nidovirus		Arachnida	7655	7655	no	undetermined	undetermined	DRR296712
Pholcus_opilionoides_nidovirus		Arachnida	7754	7754	no	undetermined	undetermined	DRR296626
Allodorylaimus_sp._nidovirus		Nematoda	8388	8388	no	undetermined	undetermined (V?)	SRR16854364
Comperiella_sp._nidovirus		Insecta	11748	11748	no	1	undetermined	SRR6479439
Theridiidae_sp._nidovirus_1		Arachnida	12088	12088	no	undetermined	undetermined	DRR296725
Heteractis_crispa_nidovirus		Cnidaria	12410	7837	no	2	I b	SRR22018006
Clavigralla_tomentosicollis_mesonivirus		Insecta	12981	12981	no	1	I a	SRR768524
Scolopendra_mesoni-like_virus		Chilopoda	13599	13599	no	1	I a
Enoplognatha_ovata_nidovirus		Arachnida	13816	13816	no	undetermined	undetermined	DRR297116
Episyrphus_balteatus_mesonivirus		Insecta	14293	14293	no	1	undetermined	SRR3613865
Mecopisthes_tokumotoi_nidovirus		Arachnida	15856	15856	no	undetermined	undetermined	DRR297141
Rissoella_caribaea_nidovirus		Mollusca	16936	16936	no	1	III	SRR1505135
Paratrioza_sinica_mesonivirus		Insecta	18078	18078	yes	1	I a	SRR13513991
Cheiracanthium_mordax_nidovirus		Arachnida	19020	19020	no	undetermined	undetermined	DRR297612
Trialeurodes_vaporariorum_mesonivirus		Insecta	19271	19271	yes	1	I a	SRR11452002
Hydra_oligactis_nidovirus		Cnidaria	19378	19378	no	1	undetermined (I b?)	SRR11037673
Orius_insidiosus_mesonivirus		Insecta	19438	19438	yes	1	I a	SRR1821945
Petunia_associated_mesonivirus		Annelida	19491	19491	yes	1	I a	SRR1585955
Lumbricus_rubellus_nidovirus_2		Annelida	19598	19598	no	1	I a	ERR9837136
Oxya_chinensis_mesonivirus		Insecta	19897	19897	yes	1	I a	SRR8946812
Unaspis_mesonilike_virus		Insecta	20029	20029	yes	1	I a	SRR1821978
Culex_pipiens_mesonivirus		Insecta	20095	20095	yes	1	I a	SRR16905223
Palaemon_varians_nidovirus		Crustacea	20235	20235	no	1	I a	SRR5658387
Aphis_citricidus_mesonivirus		Insecta	20358	20358	yes	1	I a	SRR6981553
Tetrastichus_brontispae_mesonivirus		Insecta	20371	20371	yes	1	I a	SRR13068795
Saccharum_associated_mesonivirus		Streptophyta	20523	20523	yes	1	I a		GFLP01567130
Tuberculatus_eggleri_mesonivirus		Insecta	21849	21849	yes	1	I a	SRR2496606
Euperipatoides_kanangrensis_nidovirus		Onychophora	22012	22012	no (yes?)	1	I a	SRR13614431
Eurytemora_affinis_nidovirus		Crustacea	22191	22191	yes	1	I a	SRR1298702	GBGO01049395
Skogsbergia_sp._nidovirus		Crustacea	22273	22273	yes	1	I a	SRR17097295
Xestocephalus_mesoni-like_virus		Insecta	22530	22530	yes	1	I a	SRR2496643
Hyalopterus_amygdali_mesonivirus		Insecta	22664	22664	yes	1	I a	SRR1509881
Artace_sp._mesonivirus		Insecta	23050	23050	yes	1	I a	SRR1299316
Empoasca_onukii_nidovirus_1		Insecta	23143	23143	no	1	I a	SRR4422921
Theridiidae_sp._nidovirus_2		Arachnida	23758	23758	no	1	I a	DRR297119
Megalurothrips_usitatus_nidovirus		Insecta	23868	23868	no	1	I a	SRR21482602
Lepthyphantes_minutus_nidovirus		Arachnida	24241	24241	no	1	I a	DRR297635
Stichodactyla_gigantea_nidovirus		Cnidaria	24311	13692	no	2	I b	SRR14307524
Botrylloides_leachii_nidovirus		Tunicata	25068	25068	yes	1	I a	SRR2729873
Alvinocaris_longirostris_ronivirus		Crustacea	25614	25614	no	1	IV	SRR8046346
Nilaparvata_lugens_nidovirus		Insecta	25830	25830	yes	1	I a	SRR5644112
Hydra_vulgaris_nidovirus_1		Cnidaria	26120	26120	yes	1	I a	SRR6761694
Shinkaia_crosnieri_euronivirus		Crustacea	26689	26689	no	1	undetermined	SRR7454558
Eriocheir_sinensis_ronivirus		Crustacea	27483	27483	yes	1	I a	SRR14133176
Dugesia_liguriensis_nidovirus		Platyhelminthes	28231	28231	no	1	II a	SRR17642723
Hentzia_mitrata_nidovirus		Arachnida	29217	29217	yes	1	I a	DRR165491
Uroctea_compactilis_nidovirus		Arachnida	30636	30636	yes	1	I a	DRR296648
Frankliniella_intonsa_nidovirus		Insecta	30766	30766	yes	1	I a	SRR11614418
Cheiracanthium_unicum_nidovirus		Arachnida	31463	31463	yes	1	I a	DRR296920
Araniella_yaginumai_nidovirus		Arachnida	31508	31508	yes	1	I a	DRR297364
Ciona_savignyi_nidovirus		Tunicata	31545	31545	yes	1	II a	SRR7503165
Palaemon_serratus_ronivirus		Crustacea	31981	31981	yes	1	I a	SRR4341163
Microdipoena_pseudojobi_nidovirus		Arachnida	32349	32349	yes	1	I a	DRR297220
Carcinoplax_longimana_euronivirus		Crustacea	32608	32608	yes	1	I a	SRR8668054
Hydra_vulgaris_nidovirus_2		Cnidaria	33419	19743	yes	2	I b	SRR7051329
Lumbricus_rubellus_nidovirus		Annelida	33758	33758	no	1	II a	SRR10499277
Glycera_tridactyla_tobanivirus		Annelida	34177	34177	yes	1	I a	SRR5167050
Haemadipsa_cavatuses_nidovirus		Annelida	34911	34911	yes	1	IV	SRR4162952
Eriocheir_sinensis_euronivirus		Crustacea	35057	35057	yes	1	I a	SRR12516726
Macrobrachium_nipponense_nidovirus		Crustacea	35122	35122	yes	1	I a	SRR10846615
Cerastoderma_edule_nidovirus		Mollusca	35818	35818	yes	1	IV	SRR14870541
Actinia_tenebrosa_nidovirus	ATNV	Cnidaria	36241	18730	no (yes?)	2	I b	SRR4677502
Whitmania_pigra_nidovirus	WPNV	Annelida	36626	36626	yes	1	IV	SRR11610572
Longidorus_elongatus_nidovirus	LENV	Nematoda	37250	13702	yes	3	V	ERR744622
Penaeus_monodon_nidovirus	PMNV	Crustacea	40816	40816	yes	1	I a	SRR12214322
Exaiptasia_diaphana_nidovirus	EDNV	Cnidaria	41432	23122	no (yes?)	2	I b	SRR3382430
Poecilobdella_javanica_nidovirus	PJNV	Annelida	45816	45816	yes	1	IV	SRR5429892
Pomacea_canaliculata_nidovirus	PCNV	Mollusca	54102	54102	yes	1	IV	SRR6429136
Crassostrea_gigas_nidovirus	CGNV	Mollusca	64336	41715	yes	2	II b	SRR15293269
