## Supplementary material for "RNA genome expansion up to 64 kb in nidoviruses is host constrained and associated with new modes of replicase expression": Table S2

### Sheet: clustering_cost
number_of_clusters	pairwise_distance_threshold	clustering_cost	PD_persistence	info
98	0.01	0	0
97	0.02	0	0
96	0.03	0	0
95	0.04	0	0.2222
92	0.06	0	0.4
91	0.11	0.4545	0.0952
90	0.16	0.0625	0.3448
89	0.2	0.1	0.1053
88	0.21	0.0476	0
87	0.22	0	0.0444
86	0.27	0.0741	0.1176
85	0.29	0	0.069
84	0.32	0.0625	0.0308
83	0.34	0.4118	0
82	0.35	0.6	0.1333
81	0.43	1.5814	0.0235
80	0.45	1.1111	0
79	0.46	0.8913	0
78	0.47	0.6809	0
76	0.5	0.24	0.0408
75	0.53	0.1509	0.0385
74	0.54	0.1852	0.0364
73	0.57	0.4912	0
71	0.58	0.6034	0
70	0.59	0.7119	0.0496
68	0.64	1.375	0.0155
66	0.66	1.4242	0
65	0.7	0.8429	0.1127
64	0.76	1.1447	0.026
61	0.81	1.2593	0.025
60	0.86	1.093	0.0235
59	0.89	0.9551	0.0449
57	0.93	1.1075	0.0529
56	0.98	1.3673	0
55	0.99	1.404	0
54	1	1.42	0.01
53	1.02	1.4902	0.0098
52	1.04	1.6538	0.0284
51	1.08	2.213	0
50	1.09	2.3578	0
49	1.1	2.4364	0
48	1.12	2.4554	0.009
47	1.18	2.178	0.0433
45	1.25	1.568	0.0884
44	1.31	2.0382	0.0226
43	1.35	2.9852	0.0147
42	1.38	3.8696	0
41	1.39	4.2086	0.0353
39	1.45	7.0828	0
38	1.47	6.8095	0.0068
37	1.52	3.9737	0.0267
36	1.6	1.6625	0.0447
35	1.64	1.2134	0.0185
34	1.65	1.1152	0
33	1.67	0.976	0.006
31	1.73	0.7341	0.0522
29	1.79	0.9553	0.0804
28	1.96	2.3673	0.0051
27	2.08	1.0144	0.0543
26	2.09	1	0.0048
25	2.11	1.0095	0.0642
24	2.28	2.2281	0.0088
23	2.34	1.8419	0.0427
22	2.4	2.0375	0.0448
21	2.6	2.0462	0.0313
20	2.66	1.297	0.019
19	2.68	1.153	0
18	2.76	0.6957	0.0257
17	2.94	0.2619	0.0843	chosen threshold to define family-like OTUs
16	3.1	2.5097	0.0655
15	3.34	21.476	0.0149
14	3.46	16.6994	0.0234
13	3.55	15.0085	0.0256
12	3.57	15.112	0.0276
11	3.91	8.3069	0.0606
10	4.08	5.3505	0.0713
9	4.22	7.4882	0.0257
8	4.34	10.9147	0.0115
7	4.4	13.2409	0.0113
6	4.46	14.2601	0.02
5	4.56	19.0724	0.0238
4	4.68	23.6432	0.0274
3	4.82	29.6639	0.0446
2	6.47	0.0665	0.3483
1	8.24	0	0.1361

### Sheet: DEmARC_classification
virus	violating_distance_threshold	family_like_OTU	virus_family		reMode	canonical	non-canonical
Alphamesonivirus_2_YP_007697629.1	-	1	Mesoniviridae			1	0
Alphamesonivirus_3_YP_007697636.1	-	1				1	0
Alphamesonivirus_4_YP_007697642.1	-	1				1	0
Aphis_citricidus_meson_like_virus_YP_010800405.1	-	1				1	0
Aphis_citricidus_mesonivirus	-	1				1	0
Artace_sp._mesonivirus	-	1				1	0
Casuarina_virus_YP_009026378.1	-	1				1	0
Cavally_virus_YP_004598981.2	-	1				1	0
Clavigralla_tomentosicollis_mesonivirus	-	1				1	0
Comperiella_sp._nidovirus	-	1				1	0
Culex_pipiens_mesonivirus	-	1				1	0
Dak_Nong_virus_YP_009505590.1	-	1				1	0
Dianke_virus_YP_009448185.1	-	1				1	0
Empoasca_onukii_nidovirus_1	-	1				1	0
Episyrphus_balteatus_mesonivirus	-	1				1	0
Euperipatoides_kanangrensis_nidovirus	>	1				1	0
Frankliniella_occidentalis_associated_mesonivirus_1_YP_010800379.1	-	1				1	0
Hyalopterus_amygdali_mesonivirus	-	1				1	0
Insect_mesonivirus_1_YP_010800375.1	-	1				1	0
Kadiweu_virus_YP_009666293.1	-	1			Ia	1	0
Karang_Sari_virus_YP_009505587.1	-	1				1	0
Nam_Dinh_virus_YP_004767305.1	-	1				1	0
Nilaparvata_lugens_nidovirus	>	1				1	0
Ofaie_virus_YP_009666297.1	-	1				1	0
Orius_insidiosus_mesonivirus	-	1				1	0
Oxya_chinensis_mesonivirus	>	1				1	0
Panicum_virgatum-associated_nidovirus	>	1				1	0
Paratrioza_sinica_mesonivirus	-	1				1	0
Petunia_associated_mesonivirus	-	1				1	0
Saccharum_associated_mesonivirus	-	1				1	0
Scolopendra_mesoni-like_virus	-	1				1	0
Skogsbergia_sp._nidovirus	-	1				1	0
Tetrastichus_brontispae_mesonivirus	-	1				1	0
Trialeurodes_vaporariorum_mesonivirus	-	1				1	0
Tuberculatus_eggleri_mesonivirus	-	1				1	0
Unaspis_mesonilike_virus	-	1				1	0
Xestocephalus_mesoni-like_virus	-	1				1	0
Yichang_virus_YP_009551696.1	-	1				1	0
Yichang_virus_YP_009551698.1	-	1				1	0
Araniella_yaginumai_nidovirus	-	2	novel			1	0
Cheiracanthium_mordax_nidovirus	-	2				1	0
Cheiracanthium_unicum_nidovirus	-	2				1	0
Enoplognatha_ovata_nidovirus	-	2				1	0
Hentzia_mitrata_nidovirus	-	2				1	0
Hickmania_troglodytes_nidovirus	-	2				1	0
Lepthyphantes_minutus_nidovirus	-	2				1	0
Mecopisthes_tokumotoi_nidovirus	>	2			Ia	1	0
Microdipoena_pseudojobi_nidovirus	-	2				1	0
Neriene_variabilis_nidovirus	-	2				1	0
Parasteatoda_tepidariorum_nidovirus	-	2				1	0
Pholcus_opilionoides_nidovirus	-	2				1	0
Theridiidae_sp._nidovirus_1	-	2				1	0
Theridiidae_sp._nidovirus_2	-	2				1	0
Uroctea_compactilis_nidovirus	-	2				1	0
Alvinocaris_longirostris_ronivirus	-	3	Roniviridae		IV	0	1
Eriocheir_sinensis_ronivirus	-	3			Ia	1	0
Gill_associated_virus_YP_001661452.1	-	3			Ia	1	0
Macrobrachium_nipponense_nidovirus	-	3			Ia	1	0
Macrobrachium_rosenbergii_Golda_virus_YP_010800854.1	-	3			Ia	1	0
Macrobrachium_rosenbergii_nidovirus	-	3			Ia	1	0
Palaemon_serratus_ronivirus	-	3			Ia	1	0
Yellow_head_virus_YP_009666324.1	-	3			Ia	1	0
Yellow_head_virus_YP_009825018.1	-	3			Ia	1	0
Beihai_hermit_crab_virus_4_YP_009333323.1	-	4	Euroniviridae			1	0
Beihai_Nido_like_virus_2_YP_009333332.1	-	4				1	0
Carcinoplax_longimana_euronivirus	-	4				1	0
Eriocheir_sinensis_euronivirus	<	4			Ia	1	0
Palaemon_varians_nidovirus	-	4				1	0
Penaeus_monodon_nidovirus	<	4				1	0
Shinkaia_crosnieri_euronivirus	-	4				1	0
Wenling_nido_like_virus_1_YP_009336549.1	-	4				1	0
Beihai_Nido_like_virus_1_YP_009333345.1	<	5	Medioniviridae		Ia	1	0
Botrylloides_leachii_nidovirus_YP_010087319.1	<	5			Ia	1	0
Actinia_tenebrosa_nidovirus	-	5			Ib	0	1
Exaiptasia_diaphana_nidovirus	-	5			Ib	0	1
Heteractis_crispa_nidovirus	<	5			Ib	0	1
Stichodactyla_gigantea_nidovirus	-	5			Ib	0	1
Dugesia_etrusca_nidovirus	-	6	Mononiviridae		?	0	0
Dugesia_gonocephala_nidovirus	-	6			?	0	0
Dugesia_liguriensis_nidovirus	-	6			IIa	0	1
NC_040361_Planarian_nidovirus	-	6			IIa	0	1
Aplysia_californica_nido_like_virus_YP_009553214.1	<	7	Abyssoviridae		III	0	1
Rissoella_caribaea_nidovirus	-	7			III	0	1
Cerastoderma_edule_nidovirus	-	7			IV	0	1
Pomacea_canaliculata_nidovirus	<	7			IV	0	1
Hydra_oligactis_nidovirus	-	8	novel		?	0	0
Hydra_vulgaris_nidovirus_1	-	8			Ia	1	0
Hydra_vulgaris_nidovirus_2	-	8			Ib	0	1
Haemadipsa_cavatuses_nidovirus	-	9	novel		IV	0	1
Poecilobdella_javanica_nidovirus	-	9			IV	0	1
Whitmania_pigra_nidovirus	-	9			IV	0	1
Frankliniella_intonsa_nidovirus	-	10	novel		Ia	1	0
Megalurothrips_usitatus_nidovirus	-	10			Ia	1	0
Allodorylaimus_sp._nidovirus	-	11	novel		?	0	0
Longidorus_elongatus_nidovirus	-	11			V	0	1
Crassostrea_gigas_nidovirus	-	12	novel		IIb	0	1
Lumbricus_rubellus_nidovirus	-	12			IIa	0	1
Proasellus_cavaticus_nidovirus	-	13	novel		?	0	0
Parachilota_sp_nidovirus	-	14	novel		?	0	0
Lumbricus_rubellus_nidovirus_2	-	15	novel		Ia	1	0
Ciona_savignyi_nidovirus	-	16	novel		IIa	0	1
Eurytemora_affinis_nidovirus	-	17	novel		Ia	1	0
Glycera_tridactyla_tobanivirus		18	Tobaniviridae	based on phylogenetic clustering with tobaniviruses	Ia	1	0
						78	19
