## Supplementary material for "RNA genome expansion up to 64 kb in nidoviruses is host constrained and associated with new modes of replicase expression": Table S3

### Sheet: blastn_90_pct_nucleotide_identity
virus_contig	size_contig_nt	hit_larger_90pct_identity_obtained	study	blastn_subject	subject_length_nt	blastn_E_value	blastn_percent_identity	blastn_alignment_length
Actinia_tenebrosa_nidovirus_segment1	17511	no
Actinia_tenebrosa_nidovirus_segment2	18730	no
Allodorylaimus_sp._nidovirus	8388	no
Alvinocaris_longirostris_ronivirus	25614	no
Aphis_citricidus_mesonivirus	20358	yes	Edgar et al.	SRR6981553.micro.NODE_2_length_2085_cov_959.099404	2085	0	99.95	2012
Araniella_yaginumai_nidovirus	31508	no
Artace_sp._mesonivirus	23050	no
Botrylloides_leachii_nidovirus	25068	yes	Neri et al.	ND_022795	17874	0	99.994	17874
Carcinoplax_longimana_euronivirus	32608	no
Cerastoderma_edule_nidovirus	35818	no
Cheiracanthium_mordax_nidovirus	19020	no
Cheiracanthium_unicum_nidovirus	31463	no
Ciona_savignyi_nidovirus	31556	no
Clavigralla_tomentosicollis_mesonivirus	12981	yes	Edgar et al.	SRR11614420.micro.NODE_4_length_1539_cov_741.849932	1539	0	93.26	1543
Comperiella_sp._nidovirus	11748	yes	Edgar et al.	SRR6479439.micro.NODE_1_length_1696_cov_11.252002	1696	0	100	1696
Crassostrea_gigas_nidovirus_segment1	41715	no
Crassostrea_gigas_nidovirus_segment2	22621	no
Culex_pipiens_mesonivirus	20095	yes	Edgar et al.	SRR9948688.macro.NODE_1_length_20339_cov_3931.766604	20339	0	98.079	20096
Dugesia_etrusca_nidovirus	1737	no
Dugesia_gonocephala_nidovirus	3408	no
Dugesia_liguriensis_nidovirus	28231	no
Empoasca_onukii_nidovirus_1	23143	no
Enoplognatha_ovata_nidovirus	13816	no
Episyrphus_balteatus_mesonivirus	14293	no
Eriocheir_sinensis_euronivirus	35057	no
Eriocheir_sinensis_ronivirus	27483	no
Euperipatoides_kanangrensis_nidovirus	22012	no
Eurytemora_affinis_nidovirus	22191	no
Exaiptasia_diaphana_nidovirus_segment1	23122	no
Exaiptasia_diaphana_nidovirus_segment2	18310	no
Frankliniella_intonsa_nidovirus	30766	no
Glycera_tridactyla_tobanivirus	34177	no
Haemadipsa_cavatuses_nidovirus	34911	no
Hentzia_mitrata_nidovirus	29217	no
Heteractis_crispa_nidovirus_segment1	7837	no
Heteractis_crispa_nidovirus_segment2	4573	no
Hickmania_troglodytes_nidovirus	7655	no
Hyalopterus_amygdali_mesonivirus	22664	no
Hydra_oligactis_nidovirus	19378	no
Hydra_vulgaris_nidovirus_1	26120	no
Hydra_vulgaris_nidovirus_2_segment1	19743	no
Hydra_vulgaris_nidovirus_2_segment2	13676	no
Lepthyphantes_minutus_nidovirus	24241	no
Longidorus_elongatus_nidovirus_segment1	13702	no
Longidorus_elongatus_nidovirus_segment2	12777	no
Longidorus_elongatus_nidovirus_segment3	10771	no
Lumbricus_rubellus_nidovirus	33758	no
Lumbricus_rubellus_nidovirus_2	19598	no
Macrobrachium_nipponense_nidovirus	35122	yes	Neri et al.	ND_199258	1858	9.07e-40	94.643	112
Mecopisthes_tokumotoi_nidovirus	15856	no
Megalurothrips_usitatus_nidovirus	23868	no
Microdipoena_pseudojobi_nidovirus	32349	yes	Edgar et al.	ERR1301785.macro.NODE_3_length_10363_cov_328.936816	10363	6.79e-35	93.578	109
Neriene_variabilis_nidovirus	5994	no
Nilaparvata_lugens_nidovirus	25830	no
Orius_insidiosus_mesonivirus	19438	no
Oxya_chinensis_mesonivirus	19897	yes	Edgar et al.	SRR8946811.micro.NODE_6_length_1480_cov_442.241649	1480	0	99.662	1480
Palaemon_serratus_ronivirus	31981	no
Palaemon_varians_nidovirus	20235	no
Panicum_virgatum-associated_nidovirus	2302	no
Parachilota_sp_nidovirus	6212	no
Parasteatoda_tepidariorum_nidovirus	3901	no
Paratrioza_sinica_mesonivirus	18078	no
Penaeus_monodon_nidovirus	40816	yes	Neri et al.	ND_018240	6148	0	99.789	6148
Petunia_associated_mesonivirus	19491	no
Pholcus_opilionoides_nidovirus	7754	no
Poecilobdella_javanica_nidovirus	45816	no
Pomacea_canaliculata_nidovirus	54102	no
Proasellus_cavaticus_nidovirus	6482	no
Rissoella_caribaea_nidovirus	16936	no
Saccharum_associated_mesonivirus	20523	no
Scolopendra_mesoni-like_virus	13599	no
Shinkaia_crosnieri_euronivirus	26689	no
Skogsbergia_sp._nidovirus	22273	no
Stichodactyla_gigantea_nidovirus_segment1	10619	no
Stichodactyla_gigantea_nidovirus_segment2	13692	no
Tetrastichus_brontispae_mesonivirus	20371	no
Theridiidae_sp._nidovirus_1	12088	no
Theridiidae_sp._nidovirus_2	23758	no
Trialeurodes_vaporariorum_mesonivirus	19271	no
Tuberculatus_eggleri_mesonivirus	21849	no
Unaspis_mesonilike_virus	20029	no
Uroctea_compactilis_nidovirus	30636	no
Whitmania_pigra_nidovirus	36626	no
Xestocephalus_mesoni-like_virus	22530	no
