## Supplementary material for "RNA genome expansion up to 64 kb in nidoviruses is host constrained and associated with new modes of replicase expression": Table S4

### Sheet: HHpred results
CGNV segment 2 ORF	Hit	Name	Probability	E-value	Score	SS	Aligned cols	Target Length
NODE_3_length_22621_cov_1972.193521_1 [161 - 1150]	SCOP_d2ggvb_	b.47.1.3 (B:) automated matches {West Nile virus [TaxId: 11082]} | CLASS: All beta proteins, FOLD: Trypsin-like serine p	70.65	17	30.84	3.8	100	169
NODE_3_length_22621_cov_1972.193521_2 [1113 - 9470]	B2BNE2	VNS1_AQRVG Non-structural protein 1 OS=Aquareovirus G (isolate American grass carp/USA/PB01-155/-) OX=648234 GN=S4 PE=3	84.19	21	48.35	11.9	172	735
NODE_3_length_22621_cov_1972.193521_3 [9452 - 10306]	P52382	VU51_HHV6U G-protein coupled receptor homolog U51 OS=Human herpesvirus 6A (strain Uganda-1102) OX=10370 GN=U51 PE=3 SV=1	55.35	140	23.43	5.9	63	301
NODE_3_length_22621_cov_1972.193521_4 [10299 - 11168]	7RWZ_C	Major capsid protein; HK97-like fold, capsid size redirection, major capsid protein, VIRUS; 4.0A {Staphylococcus aureus}	38.46	250	24.93	5.5	70	402
NODE_3_length_22621_cov_1972.193521_5 [10982 – 12022]	P19302	YORR_TTV1K Uncharacterized 7.4 kDa protein OS=Thermoproteus tenax virus 1 (strain KRA1) OX=10480 PE=4 SV=1	46.74	20	30.27	0.4	12	67
NODE_3_length_22621_cov_1972.193521_6 [12007 - 12792]	Q77376	VPU_HV1AN Protein Vpu OS=Human immunodeficiency virus type 1 group O (isolate ANT70) OX=327105 GN=vpu PE=3 SV=1	88.75	1.4	35.92	3.4	42	85
NODE_3_length_22621_cov_1972.193521_7 [12716 - 17557]	no viral hit	well supported hits against host serine proteases
NODE_3_length_22621_cov_1972.193521_8 [17515 - 19572]	PF13044.10	; Fusion_F0 ; Fusion glycoprotein F0, Isavirus	30.58	120	35.14	3.2	34	436
NODE_3_length_22621_cov_1972.193521_9 [19572 – 20405]	no viral hit	no well supported hits at all
NODE_3_length_22621_cov_1972.193521_10 [20647 - 21873]	P17588	LRP1_HHV1F Latency-related protein 1 OS=Human herpesvirus 1 (strain F) OX=10304 PE=4 SV=1	96.17	0.036	55.39	6.8	66	340

### Sheet: databases
Databases used in Hhpred search
PDB_mmCIF70_24_Oct
SCOPe70_2.08
Pfam-A_v36
UniProt-SwissProt-viral70_3_Nov_2021
